# High-resolution lung adenocarcinoma expression subtypes identify tumors with dependencies on *MET, CDK4, CDK6*, and *PD-L1*

**DOI:** 10.1101/2022.02.20.481157

**Authors:** Whijae Roh, Yifat Geffen, Mendy Miller, Shankara Anand, Jaegil Kim, David Heiman, Justin F. Gainor, Peter W. Laird, Andrew D. Cherniack, National Cancer Institute Center for Cancer Genomics Tumor Molecular Pathology (TMP) Analysis Working Group, Gad Getz

## Abstract

Lung adenocarcinoma is one of the most common cancer types with various treatment modalities. However, better biomarkers to predict therapeutic response are still needed to improve precision medicine. We utilized a consensus hierarchical clustering approach on 509 LUAD cases from TCGA to identify five robust LUAD expression subtypes. We then integrated genomic (patient and cell line) and proteomic data to help define biomarkers of response to targeted therapies and immunotherapies. This approach defined subtypes with unique proteogenomic and dependency profiles. S4-associated cell lines exhibited specific vulnerability to CDK6 and CDK6-cyclin D3 complex gene, CCND3. S3 was characterized by dependency on CDK4, immune-related expression patterns, and altered MET signaling; experimental validation showed that S3-associated cell lines responded to MET inhibitors, leading to increased PD-L1 expression. We further identified genomic features in S3 and S4 as biomarkers for enabling clinical diagnosis of these subtypes. Overall, our consensus hierarchical clustering approach identified robust tumor expression subtypes, and our subsequent integrative analysis of genomics, proteomics, and CRISPR screening data revealed subtype-specific biology and vulnerabilities. Our lung adenocarcinoma expression subtypes and their biomarkers could help identify patients likely to respond to CDK4/6, MET, or PD-L1 inhibitors, potentially improving patient outcome.

**Significance:** Through integrative analysis of genomic, proteomic, and drug dependency data, we identified robust lung adenocarcinoma expression subtypes and found subtype-specific biomarkers of response, including CDK4/6, MET, and PD-L1 inhibitors.
