## Supplementary Tables S8 for "High-resolution lung adenocarcinoma expression subtypes identify tumors with dependencies on *MET, CDK4, CDK6*, and *PD-L1*"

### Sheet: S3_gene_expression
Best model						5-feature model
Lambda	Predictors	Coefficients	Threshold	Accuracy		Lambda	Predictors	Coefficients	Threshold	Accuracy
0.016292	(Intercept)	-25.0797	0.5	0.950495		0.126292	(Intercept)	-5.62027	0.2	0.831683
	CD274	0.271516					CD274	0.390879
	TBX21	0.24066					AIM2	0.00283597
	TGM4	0.117726					DCBLD2	0.103067
	CD70	0.0414676					FBXO32	0.0617486
	ARNTL2	0.107484					MYBL1	0.0168658
	GZMB	0.149065
	CD8A	0.188796
	NKG7	0.0651909
	DCBLD2	0.229685
	CSF2	0.0202275
	AFAP1L2	0.199233
	GPR84	0.113107
	FBXO32	0.359897
	MYBL1	0.52776
	CDA	0.0259817
	BATF3	0.227871
	C15orf48	0.0693408
	MET	0.0684483
	TMEM156	0.0193924
	CATSPER1	0.135839
	S100A2	0.0613914
	KCNK12	0.011145

### Sheet: S3_gene_expression_lambda
Lambda	Predictors	Coefficients	Accuracy
0.016292	(Intercept)	-25.0797	0.950495
0.016292	CD274	0.271516	0.950495
0.016292	TBX21	0.24066	0.950495
0.016292	TGM4	0.117726	0.950495
0.016292	CD70	0.0414676	0.950495
0.016292	ARNTL2	0.107484	0.950495
0.016292	GZMB	0.149065	0.950495
0.016292	CD8A	0.188796	0.950495
0.016292	NKG7	0.0651909	0.950495
0.016292	DCBLD2	0.229685	0.950495
0.016292	CSF2	0.0202275	0.950495
0.016292	AFAP1L2	0.199233	0.950495
0.016292	GPR84	0.113107	0.950495
0.016292	FBXO32	0.359897	0.950495
0.016292	MYBL1	0.52776	0.950495
0.016292	CDA	0.0259817	0.950495
0.016292	BATF3	0.227871	0.950495
0.016292	C15orf48	0.0693408	0.950495
0.016292	MET	0.0684483	0.950495
0.016292	TMEM156	0.0193924	0.950495
0.016292	CATSPER1	0.135839	0.950495
0.016292	S100A2	0.0613914	0.950495
0.016292	KCNK12	0.011145	0.950495
0.026292	(Intercept)	-19.7538	0.940594
0.026292	CD274	0.337088	0.940594
0.026292	TBX21	0.180924	0.940594
0.026292	TGM4	0.109	0.940594
0.026292	CD70	0.0265183	0.940594
0.026292	ARNTL2	0.0431043	0.940594
0.026292	GZMB	0.122659	0.940594
0.026292	CD8A	0.093061	0.940594
0.026292	IFNG	0.0138807	0.940594
0.026292	NKG7	0.0846709	0.940594
0.026292	DCBLD2	0.220383	0.940594
0.026292	AFAP1L2	0.159704	0.940594
0.026292	GPR84	0.049664	0.940594
0.026292	FBXO32	0.289213	0.940594
0.026292	MYBL1	0.387947	0.940594
0.026292	CDA	0.0380255	0.940594
0.026292	BATF3	0.171097	0.940594
0.026292	C15orf48	0.0439958	0.940594
0.026292	MET	0.0213068	0.940594
0.026292	CATSPER1	0.13452	0.940594
0.026292	S100A2	0.0307656	0.940594
0.036292	(Intercept)	-16.3118	0.930693
0.036292	CD274	0.373895	0.930693
0.036292	TBX21	0.136746	0.930693
0.036292	TGM4	0.0910644	0.930693
0.036292	CD70	0.0141515	0.930693
0.036292	GZMB	0.117448	0.930693
0.036292	CD8A	0.0234462	0.930693
0.036292	IFNG	0.0315092	0.930693
0.036292	NKG7	0.0818369	0.930693
0.036292	DCBLD2	0.215325	0.930693
0.036292	C12orf70	0.0122841	0.930693
0.036292	AFAP1L2	0.135548	0.930693
0.036292	FBXO32	0.251296	0.930693
0.036292	MYBL1	0.295668	0.930693
0.036292	CDA	0.0427317	0.930693
0.036292	C10orf55	0.00586844	0.930693
0.036292	BATF3	0.132096	0.930693
0.036292	C15orf48	0.0242229	0.930693
0.036292	CATSPER1	0.122006	0.930693
0.036292	S100A2	0.003363	0.930693
0.046292	(Intercept)	-14.1408	0.920792
0.046292	CD274	0.380274	0.920792
0.046292	TBX21	0.110119	0.920792
0.046292	TGM4	0.0680849	0.920792
0.046292	CD70	0.00475951	0.920792
0.046292	GZMB	0.113078	0.920792
0.046292	IFNG	0.0309184	0.920792
0.046292	NKG7	0.0595673	0.920792
0.046292	DCBLD2	0.199854	0.920792
0.046292	AFAP1L2	0.106573	0.920792
0.046292	FBXO32	0.219611	0.920792
0.046292	MYBL1	0.241286	0.920792
0.046292	CDA	0.0433169	0.920792
0.046292	C10orf55	0.00593633	0.920792
0.046292	BATF3	0.105096	0.920792
0.046292	C15orf48	0.00210468	0.920792
0.046292	CATSPER1	0.107378	0.920792
0.056292	(Intercept)	-12.4558	0.910891
0.056292	CD274	0.385177	0.910891
0.056292	TBX21	0.0935917	0.910891
0.056292	TGM4	0.0475264	0.910891
0.056292	GZMB	0.107141	0.910891
0.056292	IFNG	0.0258665	0.910891
0.056292	NKG7	0.0241016	0.910891
0.056292	DCBLD2	0.184744	0.910891
0.056292	AFAP1L2	0.0813184	0.910891
0.056292	FBXO32	0.191183	0.910891
0.056292	MYBL1	0.198694	0.910891
0.056292	CDA	0.0389656	0.910891
0.056292	C10orf55	0.00157051	0.910891
0.056292	BATF3	0.0795274	0.910891
0.056292	CATSPER1	0.0924037	0.910891
0.066292	(Intercept)	-11.1018	0.891089
0.066292	CD274	0.389371	0.891089
0.066292	GBP1	0.00467909	0.891089
0.066292	TBX21	0.0769408	0.891089
0.066292	TGM4	0.0296933	0.891089
0.066292	GZMB	0.0988399	0.891089
0.066292	IFNG	0.0177913	0.891089
0.066292	DCBLD2	0.171658	0.891089
0.066292	AFAP1L2	0.0602956	0.891089
0.066292	FBXO32	0.166882	0.891089
0.066292	MYBL1	0.164428	0.891089
0.066292	CDA	0.0341182	0.891089
0.066292	BATF3	0.0570372	0.891089
0.066292	CATSPER1	0.0769658	0.891089
0.076292	(Intercept)	-10.0688	0.871287
0.076292	CD274	0.391291	0.871287
0.076292	GBP1	0.0217788	0.871287
0.076292	TBX21	0.0550649	0.871287
0.076292	AIM2	0.00214422	0.871287
0.076292	TGM4	0.0139316	0.871287
0.076292	GZMB	0.0802086	0.871287
0.076292	IFNG	0.00157051	0.871287
0.076292	DCBLD2	0.159686	0.871287
0.076292	AFAP1L2	0.0410774	0.871287
0.076292	FBXO32	0.144496	0.871287
0.076292	MYBL1	0.139369	0.871287
0.076292	CDA	0.0291618	0.871287
0.076292	BATF3	0.0374578	0.871287
0.076292	CATSPER1	0.0613139	0.871287
0.086292	(Intercept)	-9.05041	0.871287
0.086292	CD274	0.396111	0.871287
0.086292	GBP1	0.0266233	0.871287
0.086292	TBX21	0.0282991	0.871287
0.086292	AIM2	0.00621012	0.871287
0.086292	TGM4	0.000924563	0.871287
0.086292	GZMB	0.0597506	0.871287
0.086292	DCBLD2	0.148661	0.871287
0.086292	AFAP1L2	0.0267503	0.871287
0.086292	FBXO32	0.125884	0.871287
0.086292	MYBL1	0.114636	0.871287
0.086292	CDA	0.0240197	0.871287
0.086292	BATF3	0.0184581	0.871287
0.086292	CATSPER1	0.0462118	0.871287
0.096292	(Intercept)	-8.08012	0.861386
0.096292	CD274	0.398367	0.861386
0.096292	GBP1	0.0326186	0.861386
0.096292	TBX21	0.00205909	0.861386
0.096292	AIM2	0.0108089	0.861386
0.096292	GZMB	0.0414733	0.861386
0.096292	DCBLD2	0.136624	0.861386
0.096292	AFAP1L2	0.0127014	0.861386
0.096292	FBXO32	0.107333	0.861386
0.096292	MYBL1	0.0912941	0.861386
0.096292	CDA	0.0175012	0.861386
0.096292	BATF3	0.00121917	0.861386
0.096292	CATSPER1	0.0318375	0.861386
0.106292	(Intercept)	-7.22546	0.841584
0.106292	CD274	0.397025	0.841584
0.106292	GBP1	0.0309918	0.841584
0.106292	AIM2	0.0122373	0.841584
0.106292	GZMB	0.0151425	0.841584
0.106292	DCBLD2	0.126991	0.841584
0.106292	FBXO32	0.0940896	0.841584
0.106292	MYBL1	0.0681729	0.841584
0.106292	CDA	0.0109018	0.841584
0.106292	CATSPER1	0.0142267	0.841584
0.116292	(Intercept)	-6.43556	0.841584
0.116292	CD274	0.395632	0.841584
0.116292	GBP1	0.0186131	0.841584
0.116292	AIM2	0.0107871	0.841584
0.116292	DCBLD2	0.117276	0.841584
0.116292	FBXO32	0.0817486	0.841584
0.116292	MYBL1	0.0429396	0.841584
0.116292	CDA	0.00173302	0.841584
0.126292	(Intercept)	-5.62027	0.831683
0.126292	CD274	0.390879	0.831683
0.126292	AIM2	0.00283597	0.831683
0.126292	DCBLD2	0.103067	0.831683
0.126292	FBXO32	0.0617486	0.831683
0.126292	MYBL1	0.0168658	0.831683
0.136292	(Intercept)	-4.94772	0.811881
0.136292	CD274	0.371388	0.811881
0.136292	DCBLD2	0.0871719	0.811881
0.136292	FBXO32	0.0358192	0.811881
0.146292	(Intercept)	-4.32229	0.811881
0.146292	CD274	0.347136	0.811881
0.146292	DCBLD2	0.0683652	0.811881
0.146292	FBXO32	0.00670384	0.811881

### Sheet: S3_RPPA
Best model						5-feature model
Lambda	Predictors	Coefficients	Threshold	Accuracy		Lambda	Predictors	Coefficients	Threshold	Accuracy
0.0278612	(Intercept)	-1.75623	0.4	0.913043		0.0678612	(Intercept)	-1.84447	0.3	0.913043
	CHK1_pS345	0.535829					MIG6	0.904408
	DJ1	-0.536807					P70S6K1	0.0887645
	ERALPHA	0.362737					GATA6	-0.0506246
	GATA3	-0.321785					JAK2	0.625628
	LCK	0.0944569					PDL1	2.86185
	MIG6	1.51912
	PEA15	0.301451
	PI3KP110ALPHA	0.0513513
	PKCDELTA_pS664	0.180566
	ANNEXINVII	-0.480963
	CD20	-0.244752
	TIGAR	-0.755332
	GATA6	-1.28621
	BRD4	0.460181
	JAK2	1.43974
	PDL1	3.65157
	PDCD1	-0.10108
	TTF1	0.06007
	P63	-0.00194672
	SYNAPTOPHYSIN	-0.0118425

### Sheet: S3_RRPA_lambda
Lambda	Predictors	Coefficients	Accuracy
0.0278612	(Intercept)	-1.75623	0.913043
0.0278612	CHK1_pS345	0.535829	0.913043
0.0278612	DJ1	-0.536807	0.913043
0.0278612	ERALPHA	0.362737	0.913043
0.0278612	GATA3	-0.321785	0.913043
0.0278612	LCK	0.0944569	0.913043
0.0278612	MIG6	1.51912	0.913043
0.0278612	PEA15	0.301451	0.913043
0.0278612	PI3KP110ALPHA	0.0513513	0.913043
0.0278612	PKCDELTA_pS664	0.180566	0.913043
0.0278612	ANNEXINVII	-0.480963	0.913043
0.0278612	CD20	-0.244752	0.913043
0.0278612	TIGAR	-0.755332	0.913043
0.0278612	GATA6	-1.28621	0.913043
0.0278612	BRD4	0.460181	0.913043
0.0278612	JAK2	1.43974	0.913043
0.0278612	PDL1	3.65157	0.913043
0.0278612	PDCD1	-0.10108	0.913043
0.0278612	TTF1	0.06007	0.913043
0.0278612	P63	-0.00194672	0.913043
0.0278612	SYNAPTOPHYSIN	-0.0118425	0.913043
0.0378612	(Intercept)	-1.73708	0.913043
0.0378612	DJ1	-0.406477	0.913043
0.0378612	ERALPHA	0.245602	0.913043
0.0378612	GATA3	-0.00644426	0.913043
0.0378612	MIG6	1.41388	0.913043
0.0378612	PEA15	0.0430923	0.913043
0.0378612	ANNEXINVII	-0.17995	0.913043
0.0378612	CD20	-0.273279	0.913043
0.0378612	TIGAR	-0.443181	0.913043
0.0378612	GATA6	-1.06339	0.913043
0.0378612	BRD4	0.193186	0.913043
0.0378612	JAK2	1.37745	0.913043
0.0378612	PDL1	3.28277	0.913043
0.0378612	PDCD1	-0.0302337	0.913043
0.0378612	TTF1	0.038669	0.913043
0.0478612	(Intercept)	-1.79884	0.913043
0.0478612	DJ1	-0.186119	0.913043
0.0478612	ERALPHA	0.129784	0.913043
0.0478612	MIG6	1.202	0.913043
0.0478612	P70S6K1	0.13023	0.913043
0.0478612	CD20	-0.109684	0.913043
0.0478612	TIGAR	-0.217324	0.913043
0.0478612	GATA6	-0.748925	0.913043
0.0478612	JAK2	1.1132	0.913043
0.0478612	PDL1	3.08675	0.913043
0.0478612	TTF1	0.0127707	0.913043
0.0578612	(Intercept)	-1.88702	0.913043
0.0578612	DJ1	-0.0208009	0.913043
0.0578612	ERALPHA	0.0116676	0.913043
0.0578612	MIG6	1.04591	0.913043
0.0578612	P70S6K1	0.127225	0.913043
0.0578612	TIGAR	-0.0109765	0.913043
0.0578612	GATA6	-0.361498	0.913043
0.0578612	JAK2	0.851708	0.913043
0.0578612	PDL1	2.99288	0.913043
0.0678612	(Intercept)	-1.84447	0.913043
0.0678612	MIG6	0.904408	0.913043
0.0678612	P70S6K1	0.0887645	0.913043
0.0678612	GATA6	-0.0506246	0.913043
0.0678612	JAK2	0.625628	0.913043
0.0678612	PDL1	2.86185	0.913043
0.0778612	(Intercept)	-1.79049	0.891304
0.0778612	MIG6	0.7854	0.891304
0.0778612	P70S6K1	0.0192829	0.891304
0.0778612	JAK2	0.44199	0.891304
0.0778612	PDL1	2.69423	0.891304
0.0878612	(Intercept)	-1.73847	0.891304
0.0878612	MIG6	0.644897	0.891304
0.0878612	JAK2	0.257456	0.891304
0.0878612	PDL1	2.53674	0.891304
0.0978612	(Intercept)	-1.69111	0.891304
0.0978612	MIG6	0.500628	0.891304
0.0978612	JAK2	0.0737189	0.891304
0.0978612	PDL1	2.39495	0.891304
0.107861	(Intercept)	-1.63716	0.869565
0.107861	MIG6	0.362953	0.869565
0.107861	PDL1	2.24935	0.869565
0.117861	(Intercept)	-1.57873	0.782609
0.117861	MIG6	0.229653	0.782609
0.117861	PDL1	2.10201	0.782609
0.127861	(Intercept)	-1.52335	0.76087
0.127861	MIG6	0.0984922	0.76087
0.127861	PDL1	1.9622	0.76087
0.137861	(Intercept)	-1.47541	0.76087
0.137861	PDL1	1.81759	0.76087
0.147861	(Intercept)	-1.44463	0.76087
0.147861	PDL1	1.64441	0.76087

### Sheet: S4_gene_expression
Best model						5-feature model
Lambda	Predictors	Coefficients	Threshold	Accuracy		Lambda	Predictors	Coefficients	Threshold	Accuracy
0.0153277	(Intercept)	-7.76284	0.5	0.851485		0.215328	(Intercept)	-1.32641	0.3	0.673267
	LOC100190940	0.0523802					CALCA	0.00205407
	KCNU1	0.0961686					HOXD13	0.0555245
	ZMAT4	0.0841007					AKR1C4	0.00635337
	SLC38A8	0.195872					MLLT11	0.0376309
	HOXD13	0.26983					PAH	0.00958188
	PCSK1	0.0400397
	UGT3A1	0.0233961
	KLK14	0.125814
	HEPACAM2	0.0365767
	CPS1	0.0494442
	CALB1	0.0452648
	AKR1C4	0.150613
	F2	0.0372109
	MLLT11	0.283736
	INSL4	0.0801143
	HOXD11	0.0609097
	AKR1C2	0.0840382
	F7	0.00167744
	WDR72	0.0244202
	UCHL1	0.00345229
	POPDC3	0.0330175
	CSAG2	0.0803836
	C20orf70	0.050796
	GNG4	0.0279014
	C12orf39	0.230164
	C12orf56	0.010863
	IGF2BP1	0.0817852

### Sheet: S4_gene_expression_lambda
Lambda	Predictors	Coefficients	Accuracy
0.0153277	(Intercept)	-7.76284	0.851485
0.0153277	LOC100190940	0.0523802	0.851485
0.0153277	KCNU1	0.0961686	0.851485
0.0153277	ZMAT4	0.0841007	0.851485
0.0153277	SLC38A8	0.195872	0.851485
0.0153277	HOXD13	0.26983	0.851485
0.0153277	PCSK1	0.0400397	0.851485
0.0153277	UGT3A1	0.0233961	0.851485
0.0153277	KLK14	0.125814	0.851485
0.0153277	HEPACAM2	0.0365767	0.851485
0.0153277	CPS1	0.0494442	0.851485
0.0153277	CALB1	0.0452648	0.851485
0.0153277	AKR1C4	0.150613	0.851485
0.0153277	F2	0.0372109	0.851485
0.0153277	MLLT11	0.283736	0.851485
0.0153277	INSL4	0.0801143	0.851485
0.0153277	HOXD11	0.0609097	0.851485
0.0153277	AKR1C2	0.0840382	0.851485
0.0153277	F7	0.00167744	0.851485
0.0153277	WDR72	0.0244202	0.851485
0.0153277	UCHL1	0.00345229	0.851485
0.0153277	POPDC3	0.0330175	0.851485
0.0153277	CSAG2	0.0803836	0.851485
0.0153277	C20orf70	0.050796	0.851485
0.0153277	GNG4	0.0279014	0.851485
0.0153277	C12orf39	0.230164	0.851485
0.0153277	C12orf56	0.010863	0.851485
0.0153277	IGF2BP1	0.0817852	0.851485
0.0253277	(Intercept)	-6.73481	0.831683
0.0253277	LOC100190940	0.0379631	0.831683
0.0253277	KCNU1	0.0788177	0.831683
0.0253277	ZMAT4	0.0528699	0.831683
0.0253277	SLC38A8	0.1524	0.831683
0.0253277	HOXD13	0.243265	0.831683
0.0253277	PCSK1	0.0285777	0.831683
0.0253277	UGT3A1	0.0143684	0.831683
0.0253277	KLK14	0.105466	0.831683
0.0253277	HEPACAM2	0.0341112	0.831683
0.0253277	CPS1	0.0583241	0.831683
0.0253277	CALB1	0.0105363	0.831683
0.0253277	AKR1C4	0.13865	0.831683
0.0253277	GLDC	0.0299231	0.831683
0.0253277	F2	0.0201834	0.831683
0.0253277	MLLT11	0.259447	0.831683
0.0253277	INSL4	0.0638046	0.831683
0.0253277	HOXD11	0.0382242	0.831683
0.0253277	AKR1C2	0.0588824	0.831683
0.0253277	WDR72	0.0292201	0.831683
0.0253277	POPDC3	0.026337	0.831683
0.0253277	CSAG2	0.045707	0.831683
0.0253277	C20orf70	0.036684	0.831683
0.0253277	GNG4	0.0182391	0.831683
0.0253277	C12orf39	0.161667	0.831683
0.0253277	IGF2BP1	0.0707233	0.831683
0.0353277	(Intercept)	-6.04245	0.821782
0.0353277	LOC100190940	0.0315582	0.821782
0.0353277	KCNU1	0.0626801	0.821782
0.0353277	ZMAT4	0.0334662	0.821782
0.0353277	SLC38A8	0.126271	0.821782
0.0353277	HOXD13	0.228928	0.821782
0.0353277	PCSK1	0.0215447	0.821782
0.0353277	UGT3A1	0.00541772	0.821782
0.0353277	KLK14	0.0890402	0.821782
0.0353277	HEPACAM2	0.0318421	0.821782
0.0353277	CPS1	0.0640535	0.821782
0.0353277	AKR1C4	0.133086	0.821782
0.0353277	GLDC	0.0500227	0.821782
0.0353277	F2	0.0128089	0.821782
0.0353277	MLLT11	0.24404	0.821782
0.0353277	INSL4	0.0518203	0.821782
0.0353277	HOXD11	0.0219244	0.821782
0.0353277	AKR1C2	0.0411938	0.821782
0.0353277	WDR72	0.0280797	0.821782
0.0353277	POPDC3	0.0181443	0.821782
0.0353277	CSAG2	0.0225967	0.821782
0.0353277	C20orf70	0.023328	0.821782
0.0353277	GNG4	0.0114054	0.821782
0.0353277	C12orf39	0.116422	0.821782
0.0353277	IGF2BP1	0.0591785	0.821782
0.0453277	(Intercept)	-5.51315	0.80198
0.0453277	LOC100190940	0.0281873	0.80198
0.0453277	KCNU1	0.0480482	0.80198
0.0453277	ZMAT4	0.018836	0.80198
0.0453277	SLC38A8	0.108268	0.80198
0.0453277	HOXD13	0.219839	0.80198
0.0453277	PCSK1	0.0160683	0.80198
0.0453277	KLK14	0.0745923	0.80198
0.0453277	HEPACAM2	0.0297049	0.80198
0.0453277	CPS1	0.0686854	0.80198
0.0453277	AKR1C4	0.130802	0.80198
0.0453277	GLDC	0.0633759	0.80198
0.0453277	F2	0.00889897	0.80198
0.0453277	MLLT11	0.234162	0.80198
0.0453277	INSL4	0.0410022	0.80198
0.0453277	HOXD11	0.00858822	0.80198
0.0453277	AKR1C2	0.0276157	0.80198
0.0453277	WDR72	0.0261161	0.80198
0.0453277	POPDC3	0.00962969	0.80198
0.0453277	CSAG2	0.00516322	0.80198
0.0453277	C20orf70	0.0116749	0.80198
0.0453277	GNG4	0.0063243	0.80198
0.0453277	C12orf39	0.0839543	0.80198
0.0453277	IGF2BP1	0.0494216	0.80198
0.0553277	(Intercept)	-5.05018	0.811881
0.0553277	LOC100190940	0.0255342	0.811881
0.0553277	KCNU1	0.0374162	0.811881
0.0553277	ZMAT4	0.00929704	0.811881
0.0553277	SLC38A8	0.095784	0.811881
0.0553277	HOXD13	0.212046	0.811881
0.0553277	PCSK1	0.0119298	0.811881
0.0553277	KLK14	0.0608716	0.811881
0.0553277	HEPACAM2	0.0254306	0.811881
0.0553277	CPS1	0.0731439	0.811881
0.0553277	AKR1C4	0.13015	0.811881
0.0553277	GLDC	0.0706455	0.811881
0.0553277	F2	0.00732121	0.811881
0.0553277	MLLT11	0.224488	0.811881
0.0553277	INSL4	0.0298998	0.811881
0.0553277	AKR1C2	0.0169685	0.811881
0.0553277	WDR72	0.022941	0.811881
0.0553277	POPDC3	0.00113659	0.811881
0.0553277	C20orf70	0.000862573	0.811881
0.0553277	GNG4	0.00118276	0.811881
0.0553277	C12orf39	0.0585655	0.811881
0.0553277	IGF2BP1	0.0400063	0.811881
0.0653277	(Intercept)	-4.645	0.80198
0.0653277	LOC100190940	0.0249835	0.80198
0.0653277	KCNU1	0.0296212	0.80198
0.0653277	SLC38A8	0.0867138	0.80198
0.0653277	HOXD13	0.201682	0.80198
0.0653277	PCSK1	0.00748873	0.80198
0.0653277	KLK14	0.0456304	0.80198
0.0653277	HEPACAM2	0.0198728	0.80198
0.0653277	CPS1	0.0762731	0.80198
0.0653277	AKR1C4	0.130289	0.80198
0.0653277	GLDC	0.0740868	0.80198
0.0653277	F2	0.00807178	0.80198
0.0653277	MLLT11	0.212162	0.80198
0.0653277	INSL4	0.0163559	0.80198
0.0653277	AKR1C2	0.00635269	0.80198
0.0653277	WDR72	0.0190788	0.80198
0.0653277	C12orf39	0.0366815	0.80198
0.0653277	IGF2BP1	0.0306984	0.80198
0.0753277	(Intercept)	-4.29569	0.772277
0.0753277	LOC100190940	0.0235696	0.772277
0.0753277	KCNU1	0.0223302	0.772277
0.0753277	SLC38A8	0.0775208	0.772277
0.0753277	HOXD13	0.19264	0.772277
0.0753277	PCSK1	0.00440652	0.772277
0.0753277	KLK14	0.0303036	0.772277
0.0753277	HEPACAM2	0.0126283	0.772277
0.0753277	CPS1	0.0783906	0.772277
0.0753277	AKR1C4	0.128664	0.772277
0.0753277	GLDC	0.0738805	0.772277
0.0753277	F2	0.00969278	0.772277
0.0753277	MLLT11	0.198524	0.772277
0.0753277	PAH	0.00176083	0.772277
0.0753277	INSL4	0.00300885	0.772277
0.0753277	WDR72	0.0155093	0.772277
0.0753277	C12orf39	0.0173576	0.772277
0.0753277	IGF2BP1	0.0230443	0.772277
0.0853277	(Intercept)	-4.00201	0.772277
0.0853277	LOC100190940	0.0228626	0.772277
0.0853277	KCNU1	0.0127654	0.772277
0.0853277	SLC38A8	0.0671846	0.772277
0.0853277	HOXD13	0.183076	0.772277
0.0853277	PCSK1	0.00416853	0.772277
0.0853277	KLK14	0.0199123	0.772277
0.0853277	HEPACAM2	0.0078117	0.772277
0.0853277	CPS1	0.075546	0.772277
0.0853277	AKR1C4	0.121091	0.772277
0.0853277	GLDC	0.0713557	0.772277
0.0853277	F2	0.00707444	0.772277
0.0853277	MLLT11	0.184305	0.772277
0.0853277	PAH	0.00764179	0.772277
0.0853277	WDR72	0.0107583	0.772277
0.0853277	IGF2BP1	0.0172519	0.772277
0.0953277	(Intercept)	-3.71169	0.782178
0.0953277	LOC100190940	0.0236273	0.782178
0.0953277	KCNU1	0.00613633	0.782178
0.0953277	SLC38A8	0.0611459	0.782178
0.0953277	HOXD13	0.173515	0.782178
0.0953277	PCSK1	0.0041148	0.782178
0.0953277	KLK14	0.0120165	0.782178
0.0953277	HEPACAM2	0.0034256	0.782178
0.0953277	CPS1	0.0704199	0.782178
0.0953277	AKR1C4	0.11333	0.782178
0.0953277	GLDC	0.0654117	0.782178
0.0953277	F2	0.000373157	0.782178
0.0953277	MLLT11	0.171039	0.782178
0.0953277	PAH	0.0121672	0.782178
0.0953277	WDR72	0.00530497	0.782178
0.0953277	IGF2BP1	0.0111045	0.782178
0.105328	(Intercept)	-3.43727	0.772277
0.105328	LOC100190940	0.0239861	0.772277
0.105328	KCNU1	0.00142902	0.772277
0.105328	SLC38A8	0.0557631	0.772277
0.105328	HOXD13	0.165184	0.772277
0.105328	PCSK1	0.0033896	0.772277
0.105328	KLK14	0.00518781	0.772277
0.105328	CPS1	0.0648363	0.772277
0.105328	AKR1C4	0.104613	0.772277
0.105328	GLDC	0.0595747	0.772277
0.105328	MLLT11	0.159243	0.772277
0.105328	PAH	0.0152869	0.772277
0.105328	IGF2BP1	0.00439221	0.772277
0.115328	(Intercept)	-3.20466	0.762376
0.115328	LOC100190940	0.0231459	0.762376
0.115328	SLC38A8	0.0484573	0.762376
0.115328	HOXD13	0.154869	0.762376
0.115328	PCSK1	0.0020736	0.762376
0.115328	CPS1	0.0589347	0.762376
0.115328	AKR1C4	0.0948265	0.762376
0.115328	GLDC	0.0530102	0.762376
0.115328	MLLT11	0.148404	0.762376
0.115328	PAH	0.016375	0.762376
0.125328	(Intercept)	-2.97956	0.742574
0.125328	LOC100190940	0.0207509	0.742574
0.125328	SLC38A8	0.0358415	0.742574
0.125328	CALCA	0.00296469	0.742574
0.125328	HOXD13	0.143593	0.742574
0.125328	CPS1	0.0526525	0.742574
0.125328	AKR1C4	0.0847398	0.742574
0.125328	GLDC	0.0448842	0.742574
0.125328	MLLT11	0.136184	0.742574
0.125328	PAH	0.0164023	0.742574
0.135328	(Intercept)	-2.76258	0.742574
0.135328	LOC100190940	0.0184639	0.742574
0.135328	SLC38A8	0.0235478	0.742574
0.135328	CALCA	0.00541793	0.742574
0.135328	HOXD13	0.132974	0.742574
0.135328	CPS1	0.0462444	0.742574
0.135328	AKR1C4	0.0753486	0.742574
0.135328	GLDC	0.0367702	0.742574
0.135328	MLLT11	0.123799	0.742574
0.135328	PAH	0.0162868	0.742574
0.145328	(Intercept)	-2.5558	0.732673
0.145328	LOC100190940	0.0163543	0.732673
0.145328	SLC38A8	0.0117849	0.732673
0.145328	CALCA	0.00775972	0.732673
0.145328	HOXD13	0.122995	0.732673
0.145328	CPS1	0.0400422	0.732673
0.145328	AKR1C4	0.0662493	0.732673
0.145328	GLDC	0.0289857	0.732673
0.145328	MLLT11	0.112043	0.732673
0.145328	PAH	0.0161256	0.732673
0.155328	(Intercept)	-2.35769	0.712871
0.155328	LOC100190940	0.014412	0.712871
0.155328	SLC38A8	0.00035845	0.712871
0.155328	CALCA	0.00996981	0.712871
0.155328	HOXD13	0.113486	0.712871
0.155328	CPS1	0.0339984	0.712871
0.155328	AKR1C4	0.057333	0.712871
0.155328	GLDC	0.0214716	0.712871
0.155328	MLLT11	0.100859	0.712871
0.155328	PAH	0.0159713	0.712871
0.165328	(Intercept)	-2.16472	0.70297
0.165328	LOC100190940	0.0114061	0.70297
0.165328	CALCA	0.0096193	0.70297
0.165328	HOXD13	0.103826	0.70297
0.165328	CPS1	0.0280963	0.70297
0.165328	AKR1C4	0.0490221	0.70297
0.165328	GLDC	0.0140191	0.70297
0.165328	MLLT11	0.0901544	0.70297
0.165328	PAH	0.0154893	0.70297
0.175328	(Intercept)	-1.97808	0.683168
0.175328	LOC100190940	0.00828481	0.683168
0.175328	CALCA	0.00915293	0.683168
0.175328	HOXD13	0.094484	0.683168
0.175328	CPS1	0.0223272	0.683168
0.175328	AKR1C4	0.0408528	0.683168
0.175328	GLDC	0.00675055	0.683168
0.175328	MLLT11	0.0798701	0.683168
0.175328	PAH	0.0149804	0.683168
0.185328	(Intercept)	-1.79685	0.673267
0.185328	LOC100190940	0.00512997	0.673267
0.185328	CALCA	0.00863825	0.673267
0.185328	HOXD13	0.0853322	0.673267
0.185328	CPS1	0.0165802	0.673267
0.185328	AKR1C4	0.0327223	0.673267
0.185328	MLLT11	0.0697987	0.673267
0.185328	PAH	0.0144056	0.673267
0.195328	(Intercept)	-1.63447	0.673267
0.195328	LOC100190940	0.00132838	0.673267
0.195328	CALCA	0.00757889	0.673267
0.195328	HOXD13	0.075557	0.673267
0.195328	CPS1	0.0102212	0.673267
0.195328	AKR1C4	0.0246084	0.673267
0.195328	MLLT11	0.0589103	0.673267
0.195328	PAH	0.0131641	0.673267
0.205328	(Intercept)	-1.47157	0.673267
0.205328	CALCA	0.0055402	0.673267
0.205328	HOXD13	0.065608	0.673267
0.205328	CPS1	0.00374572	0.673267
0.205328	AKR1C4	0.0160222	0.673267
0.205328	MLLT11	0.0479021	0.673267
0.205328	PAH	0.0118764	0.673267
0.215328	(Intercept)	-1.32641	0.673267
0.215328	CALCA	0.00205407	0.673267
0.215328	HOXD13	0.0555245	0.673267
0.215328	AKR1C4	0.00635337	0.673267
0.215328	MLLT11	0.0376309	0.673267
0.215328	PAH	0.00958188	0.673267
0.225328	(Intercept)	-1.19232	0.673267
0.225328	HOXD13	0.0447993	0.673267
0.225328	MLLT11	0.0256426	0.673267
0.225328	PAH	0.00257462	0.673267
0.235328	(Intercept)	-1.03777	0.673267
0.235328	HOXD13	0.0311412	0.673267
0.235328	MLLT11	0.00662157	0.673267
0.245328	(Intercept)	-0.97047	0.673267
0.245328	HOXD13	0.0106721	0.673267
0.255328	(Intercept)	-0.959588	0.673267
0.255328	LOC441177	0	0.673267
0.265328	(Intercept)	-0.959588	0.673267
0.265328	LOC441177	0	0.673267
0.275328	(Intercept)	-0.959588	0.673267
0.275328	LOC441177	0	0.673267
0.285328	(Intercept)	-0.959588	0.673267
0.285328	LOC441177	0	0.673267
0.295328	(Intercept)	-0.959588	0.673267
0.295328	LOC441177	0	0.673267

### Sheet: S4_RPPA
Best model						5-feature model
Lambda	Predictors	Coefficients	Threshold	Accuracy		Lambda	Predictors	Coefficients	Threshold	Accuracy
0.0283158	(Intercept)	1.62123	0.5	0.913043		0.168316	(Intercept)	-0.656328	0.4	0.73913
	AMPKALPHA	1.16332					BIM	0.476758
	BIM	1.147					CAVEOLIN1	-0.00924812
	CASPASE7CLEAVEDD198	0.0265693					FOXM1	0.0359334
	CAVEOLIN1	-0.144831					PKCPANBETAII_pS660	-0.0535246
	CYCLINB1	0.609943					NRF2	0.34159
	JNK2	-0.479593
	MIG6	-1.44909
	MTOR_pS2448	-0.427661
	NCADHERIN	0.517361
	P38MAPK	-0.124677
	PEA15	-1.10624
	PKCALPHA_pS657	-0.289559
	VEGFR2	-0.0978177
	YAP_pS127	-0.392765
	P90RSK	-0.0486906
	TIGAR	0.262942
	TFRC	0.0174148
	ACETYLATUBULINLYS40	-0.115976
	ANNEXIN1	-0.37435
	MSH6	0.447273
	NRF2	0.558478
	TTF1	-0.316437
	NAPSINA	-0.257516
	SYNAPTOPHYSIN	0.0540503

### Sheet: S4_RPPA_lambda
Lambda	Predictors	Coefficients	Accuracy
0.0283158	(Intercept)	1.62123	0.913043
0.0283158	AMPKALPHA	1.16332	0.913043
0.0283158	BIM	1.147	0.913043
0.0283158	CASPASE7CLEAVEDD198	0.0265693	0.913043
0.0283158	CAVEOLIN1	-0.144831	0.913043
0.0283158	CYCLINB1	0.609943	0.913043
0.0283158	JNK2	-0.479593	0.913043
0.0283158	MIG6	-1.44909	0.913043
0.0283158	MTOR_pS2448	-0.427661	0.913043
0.0283158	NCADHERIN	0.517361	0.913043
0.0283158	P38MAPK	-0.124677	0.913043
0.0283158	PEA15	-1.10624	0.913043
0.0283158	PKCALPHA_pS657	-0.289559	0.913043
0.0283158	VEGFR2	-0.0978177	0.913043
0.0283158	YAP_pS127	-0.392765	0.913043
0.0283158	P90RSK	-0.0486906	0.913043
0.0283158	TIGAR	0.262942	0.913043
0.0283158	TFRC	0.0174148	0.913043
0.0283158	ACETYLATUBULINLYS40	-0.115976	0.913043
0.0283158	ANNEXIN1	-0.37435	0.913043
0.0283158	MSH6	0.447273	0.913043
0.0283158	NRF2	0.558478	0.913043
0.0283158	TTF1	-0.316437	0.913043
0.0283158	NAPSINA	-0.257516	0.913043
0.0283158	SYNAPTOPHYSIN	0.0540503	0.913043
0.0383158	(Intercept)	1.31011	0.913043
0.0383158	AMPKALPHA	0.838178	0.913043
0.0383158	BIM	1.0496	0.913043
0.0383158	CASPASE7CLEAVEDD198	0.0119285	0.913043
0.0383158	CAVEOLIN1	-0.0910553	0.913043
0.0383158	CYCLINB1	0.582175	0.913043
0.0383158	JNK2	-0.422684	0.913043
0.0383158	MIG6	-0.922632	0.913043
0.0383158	MTOR_pS2448	-0.180909	0.913043
0.0383158	NCADHERIN	0.37776	0.913043
0.0383158	P38MAPK	-0.08567	0.913043
0.0383158	PEA15	-0.717038	0.913043
0.0383158	PKCALPHA_pS657	-0.31444	0.913043
0.0383158	VEGFR2	-0.0170309	0.913043
0.0383158	YAP_pS127	-0.384008	0.913043
0.0383158	TIGAR	0.259907	0.913043
0.0383158	TFRC	0.0251342	0.913043
0.0383158	ACETYLATUBULINLYS40	-0.0178712	0.913043
0.0383158	ANNEXIN1	-0.408783	0.913043
0.0383158	MSH6	0.234398	0.913043
0.0383158	NRF2	0.71137	0.913043
0.0383158	TTF1	-0.278654	0.913043
0.0383158	NAPSINA	-0.144239	0.913043
0.0483158	(Intercept)	1.04959	0.913043
0.0483158	AMPKALPHA	0.582427	0.913043
0.0483158	BIM	0.970804	0.913043
0.0483158	CASPASE7CLEAVEDD198	0.00106959	0.913043
0.0483158	CAVEOLIN1	-0.0627646	0.913043
0.0483158	CYCLINB1	0.552505	0.913043
0.0483158	JNK2	-0.336818	0.913043
0.0483158	MIG6	-0.504036	0.913043
0.0483158	MTOR_pS2448	-0.00959593	0.913043
0.0483158	NCADHERIN	0.279159	0.913043
0.0483158	P38MAPK	-0.0685699	0.913043
0.0483158	PEA15	-0.436366	0.913043
0.0483158	PKCALPHA_pS657	-0.318424	0.913043
0.0483158	YAP_pS127	-0.349644	0.913043
0.0483158	TIGAR	0.241481	0.913043
0.0483158	TFRC	0.0294755	0.913043
0.0483158	ANNEXIN1	-0.415092	0.913043
0.0483158	MSH6	0.103025	0.913043
0.0483158	NRF2	0.780426	0.913043
0.0483158	TTF1	-0.249727	0.913043
0.0483158	NAPSINA	-0.0459309	0.913043
0.0583158	(Intercept)	0.828217	0.913043
0.0583158	AMPKALPHA	0.376535	0.913043
0.0583158	BIM	0.899336	0.913043
0.0583158	CAVEOLIN1	-0.0437937	0.913043
0.0583158	CYCLINB1	0.506773	0.913043
0.0583158	JNK2	-0.218443	0.913043
0.0583158	MIG6	-0.175195	0.913043
0.0583158	NCADHERIN	0.197038	0.913043
0.0583158	P38MAPK	-0.0600715	0.913043
0.0583158	PEA15	-0.22423	0.913043
0.0583158	PKCALPHA_pS657	-0.32566	0.913043
0.0583158	YAP_pS127	-0.303402	0.913043
0.0583158	TIGAR	0.202787	0.913043
0.0583158	TFRC	0.0277871	0.913043
0.0583158	ANNEXIN1	-0.417481	0.913043
0.0583158	NRF2	0.80498	0.913043
0.0583158	TTF1	-0.222422	0.913043
0.0683158	(Intercept)	0.670404	0.891304
0.0683158	AMPKALPHA	0.177171	0.891304
0.0683158	BIM	0.80684	0.891304
0.0683158	CAVEOLIN1	-0.0350548	0.891304
0.0683158	CYCLINB1	0.439085	0.891304
0.0683158	JNK2	-0.088921	0.891304
0.0683158	NCADHERIN	0.153826	0.891304
0.0683158	P38MAPK	-0.0353495	0.891304
0.0683158	PEA15	-0.033916	0.891304
0.0683158	PKCALPHA_pS657	-0.334434	0.891304
0.0683158	YAP_pS127	-0.247972	0.891304
0.0683158	TIGAR	0.151774	0.891304
0.0683158	TFRC	0.0202966	0.891304
0.0683158	ANNEXIN1	-0.407689	0.891304
0.0683158	DUSP4	0.0202803	0.891304
0.0683158	NRF2	0.796599	0.891304
0.0683158	TTF1	-0.198358	0.891304
0.0783158	(Intercept)	0.566949	0.869565
0.0783158	BIM	0.734889	0.869565
0.0783158	CAVEOLIN1	-0.0401473	0.869565
0.0783158	CYCLINB1	0.384202	0.869565
0.0783158	NCADHERIN	0.0906692	0.869565
0.0783158	PKCALPHA_pS657	-0.293173	0.869565
0.0783158	YAP_pS127	-0.201196	0.869565
0.0783158	PKCPANBETAII_pS660	-0.0172293	0.869565
0.0783158	TIGAR	0.103366	0.869565
0.0783158	TFRC	0.00561415	0.869565
0.0783158	ANNEXIN1	-0.377033	0.869565
0.0783158	DUSP4	0.0254778	0.869565
0.0783158	NRF2	0.851159	0.869565
0.0783158	TTF1	-0.174745	0.869565
0.0883158	(Intercept)	0.437056	0.891304
0.0883158	BIM	0.685011	0.891304
0.0883158	CAVEOLIN1	-0.0402844	0.891304
0.0883158	CYCLINB1	0.337915	0.891304
0.0883158	NCADHERIN	0.0597111	0.891304
0.0883158	PKCALPHA_pS657	-0.257483	0.891304
0.0883158	YAP_pS127	-0.155364	0.891304
0.0883158	PKCPANBETAII_pS660	-0.0399383	0.891304
0.0883158	TIGAR	0.0230191	0.891304
0.0883158	ANNEXIN1	-0.327886	0.891304
0.0883158	DUSP4	0.00621634	0.891304
0.0883158	NRF2	0.784238	0.891304
0.0883158	TTF1	-0.1557	0.891304
0.0983158	(Intercept)	0.287693	0.869565
0.0983158	BIM	0.650159	0.869565
0.0983158	CAVEOLIN1	-0.0398937	0.869565
0.0983158	CYCLINB1	0.28803	0.869565
0.0983158	NCADHERIN	0.0363499	0.869565
0.0983158	PKCALPHA_pS657	-0.218078	0.869565
0.0983158	YAP_pS127	-0.111802	0.869565
0.0983158	PKCPANBETAII_pS660	-0.0523307	0.869565
0.0983158	ANNEXIN1	-0.27354	0.869565
0.0983158	NRF2	0.731555	0.869565
0.0983158	TTF1	-0.135214	0.869565
0.108316	(Intercept)	0.134456	0.869565
0.108316	BIM	0.623156	0.869565
0.108316	CAVEOLIN1	-0.0388007	0.869565
0.108316	CYCLINB1	0.23934	0.869565
0.108316	NCADHERIN	0.0165992	0.869565
0.108316	PKCALPHA_pS657	-0.180188	0.869565
0.108316	YAP_pS127	-0.0710795	0.869565
0.108316	PKCPANBETAII_pS660	-0.059208	0.869565
0.108316	ANNEXIN1	-0.218605	0.869565
0.108316	NRF2	0.686168	0.869565
0.108316	TTF1	-0.11507	0.869565
0.118316	(Intercept)	-0.0146216	0.826087
0.118316	BIM	0.600167	0.826087
0.118316	CAVEOLIN1	-0.0375207	0.826087
0.118316	CYCLINB1	0.193268	0.826087
0.118316	PKCALPHA_pS657	-0.144319	0.826087
0.118316	YAP_pS127	-0.0316916	0.826087
0.118316	PKCPANBETAII_pS660	-0.0660387	0.826087
0.118316	ANNEXIN1	-0.166408	0.826087
0.118316	NRF2	0.640442	0.826087
0.118316	TTF1	-0.0957928	0.826087
0.128316	(Intercept)	-0.16444	0.826087
0.128316	BIM	0.583714	0.826087
0.128316	CAVEOLIN1	-0.0357795	0.826087
0.128316	CYCLINB1	0.136854	0.826087
0.128316	PKCALPHA_pS657	-0.108574	0.826087
0.128316	FOXM1	0.030361	0.826087
0.128316	PKCPANBETAII_pS660	-0.0664693	0.826087
0.128316	ANNEXIN1	-0.112769	0.826087
0.128316	NRF2	0.582529	0.826087
0.128316	TTF1	-0.0757395	0.826087
0.138316	(Intercept)	-0.304684	0.782609
0.138316	BIM	0.568865	0.782609
0.138316	CAVEOLIN1	-0.0342082	0.782609
0.138316	CYCLINB1	0.0721972	0.782609
0.138316	PKCALPHA_pS657	-0.0790457	0.782609
0.138316	FOXM1	0.0662021	0.782609
0.138316	PKCPANBETAII_pS660	-0.0643182	0.782609
0.138316	ANNEXIN1	-0.0575344	0.782609
0.138316	NRF2	0.527455	0.782609
0.138316	TTF1	-0.0545136	0.782609
0.148316	(Intercept)	-0.444188	0.76087
0.148316	BIM	0.556015	0.76087
0.148316	CAVEOLIN1	-0.0324439	0.76087
0.148316	CYCLINB1	0.00914194	0.76087
0.148316	PKCALPHA_pS657	-0.0504439	0.76087
0.148316	FOXM1	0.100871	0.76087
0.148316	PKCPANBETAII_pS660	-0.0629182	0.76087
0.148316	ANNEXIN1	-0.00402555	0.76087
0.148316	NRF2	0.474287	0.76087
0.148316	TTF1	-0.0336269	0.76087
0.158316	(Intercept)	-0.553878	0.73913
0.158316	BIM	0.520127	0.73913
0.158316	CAVEOLIN1	-0.0220559	0.73913
0.158316	PKCALPHA_pS657	-0.00880637	0.73913
0.158316	FOXM1	0.0736804	0.73913
0.158316	PKCPANBETAII_pS660	-0.0669771	0.73913
0.158316	NRF2	0.40917	0.73913
0.158316	TTF1	-0.0156137	0.73913
0.168316	(Intercept)	-0.656328	0.73913
0.168316	BIM	0.476758	0.73913
0.168316	CAVEOLIN1	-0.00924812	0.73913
0.168316	FOXM1	0.0359334	0.73913
0.168316	PKCPANBETAII_pS660	-0.0535246	0.73913
0.168316	NRF2	0.34159	0.73913
0.178316	(Intercept)	-0.692664	0.717391
0.178316	BIM	0.432072	0.717391
0.178316	PKCPANBETAII_pS660	-0.0224246	0.717391
0.178316	NRF2	0.259846	0.717391
0.188316	(Intercept)	-0.699298	0.717391
0.188316	BIM	0.368159	0.717391
0.188316	NRF2	0.15171	0.717391
